# The whole blood microbiome of Indonesians reveals translocated and pathogenic microbiota

**DOI:** 10.1101/2022.04.24.489025

**Authors:** Katalina Bobowik, Muhamad Fachrul, Chelzie Crenna Darusallam, Pradiptajati Kusuma, Herawati Sudoyo, Clarissa A. Febinia, Safarina G. Malik, Christine Wells, Irene Gallego Romero

## Abstract

Pathogens found within local environments are a major cause of morbidity and mortality. This is particularly true in Indonesia, where infectious diseases such as malaria or dengue are a significant part of the disease burden. Unequal investment in medical funding throughout Indonesia, particularly in rural areas, has resulted in under-reporting of cases, making surveillance challenging. Here, we use transcriptome data from 117 healthy individuals living on the islands of Mentawai, Sumba, and the Indonesian side of New Guinea Island to explore which pathogens are present within whole blood. We detect a range of taxa within RNA-sequencing data generated from whole blood and find that two pathogens—Flaviviridae and Plasmodium—are the most predominantly abundant, both of which are most pronounced in the easternmost island within our Indonesian dataset. We also compare the Indonesian data to two other cohorts from Mali and UK and find a distinct microbiome profile for each group. This study provides a framework for RNA-seq as a possible retrospective surveillance tool and an insight to what makes up the transient human blood microbiome.
