## Supplementary File 1 - Reads Summary (Supplementary Tables 1-4) for "The whole blood microbiome of Indonesians reveals translocated and pathogenic microbiota"

### Sheet: Indonesian_Reads_101BP
Supplementary Table 1. Read depth of each individual in the Indonesian dataset (101BP) after each filtering step.
Sample	Raw Reads	Trimmed Reads	Unmapped Reads	No Human Contaminant Reads	No Repeats	CCMetagen Classififcation	No Singletons	No Viridiplantae	No Chordata	No Metazoa
MPI-025	32073022	28623537	1128461	864301	246708	12243	12243	12243	4895	4895
MPI-048	29036035	26235191	599826	569876	28885	4711	4711	4711	178	178
MPI-051	35318494	30880218	1248818	1176357	70528	7928	7928	7928	0	0
MPI-061	32144486	28658825	531124	472148	56345	8694	8694	8694	3291	3291
MPI-065	34524126	31987735	579794	556501	21748	3495	3495	3495	115	115
MPI-242	32406281	28940749	590316	555462	33603	4519	4519	4519	0	0
MPI-296	37379616	34393281	631690	590728	39175	6448	6448	6448	1409	1409
MPI-318	33902414	30738887	593964	570933	21925	4037	4037	4037	0	0
MPI-333	30200754	27139969	1019684	970118	48509	7697	7697	7697	0	0
MPI-334	37975942	35125686	790884	677209	103311	6179	6179	6179	1166	1166
MPI-335	36224904	32359120	1215636	1184288	29951	6409	6409	6409	746	746
MPI-336	45104681	40306563	963301	935555	26016	6205	6205	6205	0	0
MPI-345	39803689	36669362	1391131	1074885	282087	29380	29380	29380	21339	21339
MPI-369	34761321	32027049	567127	540144	25700	9156	9156	9156	0	0
MPI-376	33156137	29623645	727743	667806	58756	7706	7706	7706	3126	3126
MPI-378	35832861	25940344	859385	845520	13355	4679	4679	4679	55	55
MPI-379	33254857	30239876	777453	736361	40001	4504	4504	4504	0	0
MPI-381Batch1	35304818	31879556	644062	610897	32047	10899	10899	10899	0	0
MPI-383	30374735	28075719	567891	546076	20847	4449	4449	4449	125	125
MPI-389	33166615	29391674	968845	952026	15883	2385	2385	2385	0	0
MTW-MDB-001	35160731	32236939	829741	807814	21148	4964	4964	4964	0	0
MTW-MDB-002	35616252	32122470	619663	596641	21709	3969	3969	3969	0	0
MTW-MDB-003	38682873	34566987	885953	863983	20524	7098	7098	7098	0	0
MTW-MDB-009	35874454	32775514	572076	541540	29168	7704	7704	7704	309	309
MTW-MDB-011	31943703	28814393	642632	612954	28619	5323	5323	5323	0	0
MTW-MDB-014	35711506	32232313	689327	663832	24480	5021	5021	5021	0	0
MTW-MDB-015	34432180	31117233	602080	575439	25227	5737	5737	5737	0	0
MTW-MDB-016	30910117	27999436	750117	723254	25921	3832	3832	3832	0	0
MTW-MDB-019	40457898	36594593	868737	825416	41974	7657	7657	7657	0	0
MTW-MDB-020	33959319	29976150	821196	795087	25001	6120	6120	6120	0	0
MTW-MDB-024	36050328	32441602	1030824	999342	30467	7319	7319	7319	0	0
MTW-MDB-025	36141580	33028086	591911	566562	24249	8274	8274	8274	252	252
MTW-MDB-026	32572593	29722497	548502	523513	23499	5665	5665	5665	363	363
MTW-MDB-028	32030573	29331310	961895	939100	21742	5353	5353	5353	0	0
MTW-MDB-032	38194431	34846164	526244	499047	25986	4764	4764	4764	0	0
MTW-MDB-034	37980061	33782946	1560620	1530547	28620	4644	4644	4644	194	194
MTW-MDB-035	34413137	30343177	764569	739098	24365	2550	2550	2415	0	0
MTW-TLL-002	41411639	38409502	913754	895826	16545	5246	5246	5246	0	0
MTW-TLL-006	41389229	37448298	909496	886209	21887	9377	9377	9377	0	0
MTW-TLL-007	32392456	30018718	454139	435623	17359	6163	6163	6163	0	0
MTW-TLL-008	27897857	25849392	757754	703467	53176	12348	12348	12348	7222	7222
MTW-TLL-010	39573904	35791363	1572522	1551037	20413	7022	7021	7021	152	152
MTW-TLL-011	35965976	32280265	1073737	1053781	19068	4640	4640	4640	0	0
MTW-TLL-012	43076162	31364916	581946	564395	16785	5517	5517	5517	61	61
MTW-TLL-013Batch2	45043750	42285048	958039	933855	23198	7456	7456	7456	166	166
MTW-TLL-016	31232921	28231260	590581	563451	26279	6376	6376	6376	0	0
MTW-TLL-017	31420515	28422607	567569	530652	35406	13717	13717	13717	7774	7774
MTW-TLL-019	37365441	34303500	940945	907351	32478	10466	10466	10445	0	0
MTW-TLL-020	34798020	31312442	738364	717020	20185	8268	8268	8268	0	0
MTW-TLL-021	40718082	28132477	572765	555294	16896	5959	5959	5959	0	0
MTW-TLL-022	29780284	26084814	535252	510638	23664	6370	6370	6370	0	0
MTW-TLL-023	30327633	26394390	725110	689133	35111	6568	6568	6568	0	0
MTW-TLL-024	32803137	29160680	814143	783937	29362	5944	5944	5944	0	0
MTW-TLL-025	32787262	29328981	700174	678019	21104	5767	5767	5767	0	0
MTW-TLL-026	28663948	27006347	546520	530868	14950	5790	5790	5790	0	0
MTW-TLL-027	39256595	28831911	442611	429083	13038	3278	3277	3277	0	0
MTW-TLL-029	34573026	31442275	700485	667306	32263	9755	9755	9755	0	0
MTW-TLL-030	41322345	38367628	840492	819457	20169	3842	3842	3842	0	0
MTW-TLL-032	38084427	32801646	851327	810406	39184	12114	12114	12114	6142	6142
MTW-TLL-034	34955989	31014184	1041924	1011642	29195	6915	6915	6915	0	0
MTW-TLL-035	38117028	28063460	685216	672691	11999	4202	4202	4202	0	0
MTW-TLL-037	39584469	36874679	1039963	1021085	17564	7362	7362	7362	0	0
MTW-TLL-038	33970689	30806937	759243	732752	25725	7231	7231	7110	0	0
MTW-TLL-039	30365727	27550100	557228	526772	29444	6901	6901	6901	0	0
MTW-TLL-040	39216251	29240696	442717	430225	11945	6362	6362	6362	0	0
MTW-TLL-041	33709651	30198131	542533	525126	16644	5322	5322	5322	0	0
MTW-TLL-042	42575565	36359859	1283894	1255027	27693	6972	6972	6972	0	0
MTW-TLL-043	30999586	27851942	699726	670389	28385	5538	5538	5538	0	0
SMB-ANK-003	40925224	37887989	893905	874515	18276	3511	3511	3511	56	56
SMB-ANK-004	34368807	30896317	593879	570058	22776	4524	4524	4524	0	0
SMB-ANK-005	35146769	30857298	701433	678404	21845	9793	9793	9452	2150	2150
SMB-ANK-006	31738572	28438560	1218590	1194380	23199	5508	5508	5508	0	0
SMB-ANK-007	36276647	32668564	652726	621354	30350	5202	5202	5202	0	0
SMB-ANK-009	38142099	35049579	495520	471062	23455	6466	6466	6466	0	0
SMB-ANK-011	30758048	28925324	622643	604450	17488	4284	4284	4284	0	0
SMB-ANK-013	38080163	33573297	1014941	987047	27004	3721	3721	3721	0	0
SMB-ANK-015	33948822	31275666	710474	669516	39875	7150	7150	7150	0	0
SMB-ANK-016Batch2	44771301	41445755	1841268	1823186	17153	4939	4939	4939	0	0
SMB-ANK-019	32904486	30129293	956217	926206	29296	4969	4969	4969	0	0
SMB-ANK-024	29957201	27177942	464320	446689	16892	2947	2947	2947	0	0
SMB-ANK-026	31946908	28640095	951928	891686	59083	11669	11669	11669	0	0
SMB-ANK-027Batch1	35212173	32133747	938663	901145	36657	4769	4769	4769	0	0
SMB-ANK-028	34283596	29841382	907115	875804	30656	6086	6086	6057	0	0
SMB-ANK-029	31282610	28588697	613018	595639	16647	4669	4669	4669	0	0
SMB-ANK-030	30958179	28705627	837347	777229	59159	8626	8626	8626	0	0
SMB-BKB008	32642493	32174732	631844	613848	16524	3912	3912	3912	0	0
SMB-HPM006	33111379	32465606	1085819	1025954	58182	3307	3307	3307	0	0
SMB-HPM016	32458307	29101768	1801578	1673833	125410	22739	22739	22739	0	0
SMB-HPM018	34430391	33836597	1058578	997274	59883	3164	3164	3164	0	0
SMB-HPM021	33071104	32604959	608904	546293	61230	6269	6269	6269	172	172
SMB-HPM027	34271996	33842233	810241	789027	19965	4352	4352	4352	0	0
SMB-PDT001	35056844	34618204	809530	741910	65849	5064	5064	4810	0	0
SMB-PDT007	36180646	35657229	808150	784215	22759	3676	3676	3676	0	0
SMB-PDT036	33016470	32627024	733410	715467	16976	2308	2308	2308	0	0
SMB-PTB028	34067234	33451365	1430035	836947	535217	48471	48471	48471	44047	44047
SMB-RIN003	35943919	35570992	1025492	1005185	19206	2212	2212	2212	0	0
SMB-RIN009	34027666	33492219	1043009	985702	56073	3330	3330	3330	0	0
SMB-RIN014	35945351	35491014	801201	735928	63702	3500	3500	3500	0	0
SMB-RIN016	35296477	34866665	966333	901150	63839	4870	4870	4870	0	0
SMB-RIN019	32664625	32200387	682539	626978	54379	2310	2310	2310	0	0
SMB-WHB024	32575947	32224519	751676	694824	55360	3383	3383	3383	0	0
SMB-WNG-001	40397118	36376426	1238280	1218549	18687	3461	3461	3461	272	272
SMB-WNG-002	35341598	32181310	752152	730818	20486	2350	2350	2350	0	0
SMB-WNG-003	38191581	34475291	717652	685281	31613	3594	3594	3594	0	0
SMB-WNG-004	32635330	29923178	742835	726656	15498	3702	3702	3702	0	0
SMB-WNG-006	34427713	31840361	1073747	1021940	50778	9018	9018	8929	0	0
SMB-WNG-007	30550705	27197217	727760	693746	33313	6343	6343	6343	0	0
SMB-WNG-009	32742796	29812387	1003341	976880	25560	4097	4097	4097	0	0
SMB-WNG-012	28449928	25147852	725253	697029	27465	2790	2790	2790	0	0
SMB-WNG-014	32726426	29827817	777086	757642	18638	3297	3297	3297	169	169
SMB-WNG-017	30581060	27834406	594895	575357	18697	2472	2472	2472	0	0
SMB-WNG-018	29546542	26544934	1426851	1385685	40518	5212	5212	5212	0	0
SMB-WNG-020	33421386	30540581	844877	805955	38032	2793	2793	2771	0	0
SMB-WNG-021Batch1	39204779	36049070	937480	891260	45152	3890	3890	3890	0	0
SMB-WNG-022	31122918	28216046	673728	648510	24614	6239	6239	6145	0	0
SMB-WNG-023	33900001	30784701	1529894	1504263	24936	3374	3374	3374	0	0
SMB-WNG-028	37345054	33141591	654677	613317	40378	7364	7364	7364	0	0
Mean	3.48847e+07	3.1562e+07	832361	790416	39862.6	6480.35	6480.33	6470.88	905.521	905.521

### Sheet: Indonesian_Reads_75BP
Supplementary Table 2. Read depth of each individual in the Indonesian dataset (75BP) after each filtering step.
Sample	Raw Reads	Trimmed Reads	Unmapped Reads	No Human Contaminant Reads	No Repeats	CCMetagen Classififcation	No Singletons	No Viridiplantae	No Chordata	No Metazoa
MPI-025	32073022	31367448	776579	503565	260764	6567	6567	6567	2413	2413
MPI-048	29036035	28593585	442871	410881	31348	3408	3407	3407	30	30
MPI-051	35318494	34441150	870421	800226	69399	4113	4113	4113	0	0
MPI-061	32144486	31590420	458302	387690	68577	6900	6900	6900	2491	2491
MPI-065	34524126	34034289	577292	544818	31198	3317	3317	3317	48	48
MPI-242	32406281	31835504	409401	372171	36461	1167	1166	1166	0	0
MPI-296	37379616	36901907	559091	503436	54485	5228	5228	5228	1000	1000
MPI-318	33902414	33363959	550900	520815	29342	3806	3806	3806	0	0
MPI-333	30200754	29799416	713106	662166	50285	2320	2320	2320	0	0
MPI-334	37975942	37307038	887571	716625	154698	4668	4668	4668	281	281
MPI-335	36224904	35687168	1178562	1138699	38546	5818	5818	5818	1631	1631
MPI-336	45104681	44462578	949314	909604	38379	4006	4006	4006	0	0
MPI-345	39803689	39023192	1524335	1163366	314218	18157	18157	18157	13125	13125
MPI-369	34761321	34299644	551058	510697	39305	6818	6818	6818	0	0
MPI-376	33156137	32615002	604611	525707	78037	5393	5393	5393	2518	2487
MPI-378	35832861	33433006	1193510	1151311	41122	4965	4965	4965	75	75
MPI-379	33254857	32817864	553248	511116	41428	3651	3651	3651	0	0
MPI-381Batch1	35304818	34712545	630825	586249	43253	6251	6251	6251	0	0
MPI-383	30374735	30024519	499100	470289	28295	2610	2610	2610	0	0
MPI-389	33166615	32694353	950436	924039	24520	1715	1715	1715	0	0
MTW-MDB-001	35160731	34695437	760743	732149	27900	3953	3953	3953	0	0
MTW-MDB-002	35616252	34934335	613212	560571	51687	2095	2095	2095	0	0
MTW-MDB-003	38682873	37596272	994395	923518	67992	3828	3828	3828	0	0
MTW-MDB-009	35874454	35242744	573723	507145	65124	5660	5660	5660	61	61
MTW-MDB-011	31943703	31487307	488190	454421	32970	4594	4594	4594	0	0
MTW-MDB-014	35711506	35195194	638727	592611	45416	3674	3674	3674	0	0
MTW-MDB-015	34432180	33853164	567346	532276	34037	5539	5539	5539	0	0
MTW-MDB-016	30910117	30395354	668006	639309	28063	2996	2996	2996	0	0
MTW-MDB-019	40457898	39684605	782355	727168	54093	6381	6381	6381	0	0
MTW-MDB-020	33959319	33390350	739744	703887	35037	3752	3752	3752	0	0
MTW-MDB-024	36050328	35552417	988247	940774	46367	4986	4986	4986	0	0
MTW-MDB-025	36141580	35653776	563735	525357	37136	4864	4864	4864	0	0
MTW-MDB-026	32572593	32134936	484386	444503	38775	4673	4673	4673	0	0
MTW-MDB-028	32030573	31599009	893340	857258	35100	3897	3897	3897	0	0
MTW-MDB-032	38194431	37509279	485166	453805	30279	4349	4349	4349	0	0
MTW-MDB-034	37980061	37346723	1411166	1376977	33057	3846	3846	3846	0	0
MTW-MDB-035	34413137	33764592	728013	687608	39244	2326	2326	2326	0	0
MTW-TLL-002	41411639	40692713	1034151	970296	61073	2767	2767	2767	0	0
MTW-TLL-006	41389229	40422555	1032172	959879	68969	6634	6634	6634	0	0
MTW-TLL-007	32392456	31936085	469322	443144	24631	3526	3526	3526	0	0
MTW-TLL-008	27897857	27532240	554841	496635	57561	10171	10171	10171	8128	8128
MTW-TLL-010	39573904	38623768	1713968	1646759	64933	6650	6650	6650	0	0
MTW-TLL-011	35965976	34836347	1253407	1169345	81843	4849	4849	4849	0	0
MTW-TLL-012	43076162	40470458	817587	763684	52619	6545	6545	6545	0	0
MTW-TLL-016	31232921	30776553	514371	462696	51130	4605	4605	4605	404	404
MTW-TLL-017	31420515	31012929	548350	503702	41647	12214	12214	12214	8447	8447
MTW-TLL-019	37365441	36874032	856420	812699	42657	7681	7681	7681	0	0
MTW-TLL-020	34798020	34373939	723280	693640	28656	5951	5951	5951	0	0
MTW-TLL-021	40718082	37786396	863391	733436	128613	4926	4926	4926	0	0
MTW-TLL-022	29780284	29195167	494819	452219	41682	4027	4027	4027	0	0
MTW-TLL-023	30327633	29740878	554174	515484	37930	4034	4034	4034	0	0
MTW-TLL-024	32803137	32275341	716521	673371	42453	3499	3499	3499	0	0
MTW-TLL-025	32787262	32337589	702712	668630	31757	4486	4486	4486	0	0
MTW-TLL-026	28663948	28395552	520987	500856	19582	3997	3997	3997	0	0
MTW-TLL-027	39256595	37107955	616882	570019	45750	4352	4352	4352	0	0
MTW-TLL-029	34573026	34104953	572252	531065	40427	5462	5462	5462	0	0
MTW-TLL-030	41322345	40316646	988483	884128	103556	3391	3391	3391	0	0
MTW-TLL-032	38084427	37097563	926381	821755	100519	11439	11439	11439	7012	7012
MTW-TLL-034	34955989	34271466	951415	916708	33773	5240	5240	5240	0	0
MTW-TLL-035	38117028	35649542	982054	919939	61021	4725	4725	4725	0	0
MTW-TLL-037	39584469	38900171	1135679	1081241	51711	6904	6904	6904	0	0
MTW-TLL-038	33970689	33436913	734679	684807	49227	4703	4703	4703	786	786
MTW-TLL-039	30365727	29943534	437733	405897	31021	5031	5031	5031	0	0
MTW-TLL-040	39216251	37017472	639366	591908	46351	5419	5419	5419	0	0
MTW-TLL-041	33709651	32984239	617102	571272	43760	4866	4866	4866	0	0
MTW-TLL-042	42575565	41208945	1376505	1311957	61814	5116	5116	5116	0	0
MTW-TLL-043	30999586	30510574	620631	582358	37353	3889	3887	3887	0	0
MTW-TLL013Batch3	33936245	33887821	919952	849056	69692	4166	4166	4166	0	0
SMB-ANK-003	40925224	40281547	983733	943172	38089	3191	3191	3191	57	57
SMB-ANK-004	34368807	33854284	540800	511849	28149	3662	3657	3657	0	0
SMB-ANK-005	35146769	34559318	700960	656797	41829	5925	5925	5624	1665	1665
SMB-ANK-006	31738572	31110410	1239566	1187720	51135	4156	4156	4156	0	0
SMB-ANK-007	36276647	35599328	725931	592738	132118	3660	3660	3660	0	0
SMB-ANK-009	38142099	37446229	556768	487536	67993	4070	4070	4070	0	0
SMB-ANK-011	30758048	30473614	605388	574759	29990	2855	2855	2855	0	0
SMB-ANK-013	38080163	37071980	1003141	968332	33557	3307	3305	3305	0	0
SMB-ANK-015	33948822	33525927	505274	454693	50073	2523	2521	2521	0	0
SMB-ANK-019	32904486	32512796	787327	752220	34763	2182	2180	2180	0	0
SMB-ANK-024	29957201	29557851	436921	410202	26058	1832	1832	1832	0	0
SMB-ANK-026	31946908	31494378	550452	493362	56222	4883	4883	4883	0	0
SMB-ANK-027Batch2	36232964	34136553	630613	588675	41063	2988	2988	2988	0	0
SMB-ANK-028	34283596	33543929	915705	844771	70103	3409	3409	3409	0	0
SMB-ANK-029	31282610	30894218	581348	555216	25196	3445	3445	3445	0	0
SMB-ANK-030	30958179	30474442	574942	507569	66873	4304	4304	4304	0	0
SMB-ANK016Batch3	34956310	34897696	683688	626528	56321	1707	1707	1707	0	0
SMB-BKB008	32642493	32610148	662072	634280	26626	3353	3353	3353	0	0
SMB-HPM006	33111379	33064633	1038373	967104	70307	1974	1974	1974	0	0
SMB-HPM016	32458307	32246159	907673	815827	90917	4249	4249	4249	0	0
SMB-HPM018	34430391	34373960	1085074	1007461	76460	2759	2759	2759	0	0
SMB-HPM021	33071104	33039960	635727	555268	79022	4903	4903	4903	193	193
SMB-HPM027	34271996	34242657	821663	789168	31796	3402	3402	3402	0	0
SMB-PDT001	35056844	35016586	832982	747357	84198	5134	5134	5134	0	0
SMB-PDT007	36180646	36142904	802253	767480	34140	3322	3322	3322	0	0
SMB-PDT036	33016470	32979035	738724	710588	27544	2212	2212	2212	0	0
SMB-PTB028	34067234	34025560	1467446	853101	566566	36349	36349	36349	30133	30133
SMB-RIN003	35943919	35914794	1089299	1049387	39020	5918	5918	5918	0	0
SMB-RIN009	34027666	33983751	1078594	998513	79109	6003	6003	6003	0	0
SMB-RIN014	35945351	35908958	833675	752929	79446	3189	3189	3189	0	0
SMB-RIN016	35296477	35265519	981637	900209	80346	4182	4182	4182	0	0
SMB-RIN019	32664625	32634318	695991	625154	70044	1474	1474	1474	0	0
SMB-WHB024	32575947	32549094	704951	640102	63845	2289	2289	2289	0	0
SMB-WNG-001	40397118	39489356	1345373	1304951	38375	3276	3276	3276	231	231
SMB-WNG-002	35341598	34855235	735868	703041	31805	2049	2049	2049	0	0
SMB-WNG-003	38191581	37433930	680406	640541	38759	2904	2904	2904	0	0
SMB-WNG-004	32635330	32217095	718026	690247	27049	2908	2908	2908	0	0
SMB-WNG-006	34427713	34098925	688375	645596	42194	2163	2163	2151	0	0
SMB-WNG-007	30550705	30039495	595662	549938	45190	4205	4205	4205	529	529
SMB-WNG-009	32742796	32233476	974910	941770	32280	2839	2839	2839	0	0
SMB-WNG-012	28449928	27926389	635046	596099	38349	1375	1375	1375	0	0
SMB-WNG-014	32726426	32373975	773344	737558	35266	2106	2106	2106	58	58
SMB-WNG-017	30581060	30146048	557006	531803	24429	2843	2843	2843	0	0
SMB-WNG-018	29546542	29145937	1121116	1086007	34768	2519	2519	2519	0	0
SMB-WNG-020	33421386	32780295	773096	727373	45226	1985	1983	1983	0	0
SMB-WNG-022	31122918	30647968	615881	585052	30368	3914	3912	3912	0	0
SMB-WNG-023	33900001	33424684	1424919	1392337	31974	1129	1128	1128	0	0
SMB-WNG-028	37345054	36627095	569664	484060	85105	3841	3841	3841	0	0
SMB-WNG021Batch3	32744172	32716584	720078	643335	75865	3343	3343	3343	0	0
Mean	3.46593e+07	3.40543e+07	781864	721292	58423.7	4579.2	4579.03	4576.35	695.009	694.744

### Sheet: Malian_Reads_75BP
Supplementary Table 3. Read depth of each individual in the Malian dataset (75BP) after each filtering step.
Sample	Raw Reads	Trimmed Reads	Unmapped Reads	No Human Contaminant Reads	No Repeats	CCMetagen Classififcation	No Singletons	No Viridiplantae	No Chordata	No Metazoa
SRR1026870	20372510	18354813	1086651	967594	117441	4709	4709	4570	506	506
SRR1026873	80344489	74034456	1423071	1277885	138129	19825	19825	19811	10	0
SRR1026875	24046925	19867182	1538427	1288184	247951	10959	10959	10959	3549	3549
SRR1026879	62628608	57282138	902705	758043	140624	11960	11960	11960	0	0
SRR1026881	54616377	49734512	1377958	1168316	205745	11475	11475	11475	0	0
SRR1026885	46400424	43045178	1332849	1156329	174638	8322	8322	8322	212	212
SRR1026889	48470161	43832457	1121307	822910	294946	12763	12763	12500	0	0
SRR1026891	36502555	33479772	1055303	930041	123912	5265	5265	5265	0	0
SRR1026895	25670801	22932676	683361	574799	107338	2644	2644	2644	16	0
SRR1026898	32544742	29229184	469852	387956	79362	5588	5588	5588	224	224
SRR1026900	20787717	19168514	626593	341473	281956	6511	6511	6511	354	354
SRR1026902	35016434	32061208	1158747	1057450	99771	6241	6241	6241	0	0
SRR1026906	27365993	24305038	698668	578141	118472	6184	6184	6184	0	0
SRR1026910	37828436	34903835	1295075	1005738	286253	7090	7090	7090	231	231
SRR1026914	54619412	48631867	1477725	1196630	278065	12645	12645	12645	32	0
SRR1026918	24939437	23337121	951594	865563	84668	5405	5405	5405	87	87
SRR1026922	30901670	26340406	3627402	1027521	2546832	22334	22334	22334	16432	5810
SRR1026924	48828749	45472094	1285886	1068305	213069	8147	8147	8147	313	313
SRR1026926	50635320	45999940	1178119	986570	189346	11134	11134	11134	2859	949
SRR1026928	53232742	47296076	1275103	1049340	222797	7797	7797	7797	46	0
SRR1026930	24999114	21257985	896149	689709	203404	5519	5519	5519	430	420
SRR1026932	24422754	21745372	989896	808312	179281	14715	14715	14715	2828	143
SRR1026936	41266167	38052022	836833	625197	209681	4487	4487	4210	0	0
SRR1026940	48145582	38073668	1917988	1298361	608453	6698	6698	6521	709	700
SRR1026942	40188007	33536668	1467910	1134151	328924	5595	5595	5595	0	0
SRR1026944	57010328	39659612	1864807	928086	910133	11320	11320	11320	813	550
SRR1026946	20934417	18825986	630055	499227	129302	5105	5105	5105	111	111
SRR1026948	38995609	24880903	1718278	719276	988214	11247	11247	11247	181	41
SRR1026950	38264529	25816289	1309466	572025	723647	4602	4602	4602	200	129
SRR1026952	45700220	38005605	1196914	691198	499131	5766	5766	5750	288	288
SRR1026954	30993317	12961810	284820	235037	48986	1765	1765	1765	0	0
SRR1026956	50715324	45794691	1088029	902889	183114	5887	5887	5887	0	0
SRR1026958	21403955	17509292	685210	389370	288660	4766	4766	4766	652	613
SRR1026960	36966939	34389193	880031	694881	180588	5702	5702	5702	231	231
SRR1026962	51638614	29393661	988431	372164	610729	7262	7261	7261	1011	851
SRR1026964	46497192	39013252	944001	767302	174016	6566	6566	6566	0	0
SRR1026968	46089193	43257681	881339	736055	143427	7571	7571	7571	0	0
SRR1026970	36331915	34218940	880716	739438	139525	6075	6075	6075	0	0
SRR1026974	18834324	17382982	351344	286652	64063	2600	2600	2600	793	793
SRR1026978	17490984	15076606	603790	482100	120374	3104	3104	3104	214	204
SRR1026980	17877275	15431764	589109	503186	84533	2812	2812	2812	286	286
SRR1026982	47626612	43145719	1012862	854055	156529	14873	14873	14873	6580	111
SRR1026986	25087878	22583548	554809	393011	159160	10045	10045	10045	689	689
SRR1026988	14267155	12857343	286304	185403	100072	2110	2110	2110	236	236
SRR1026990	36336094	32918739	871541	763847	105917	6714	6714	6714	689	569
SRR1026992	12261338	10884498	184249	142728	40793	1637	1637	1637	128	128
SRR1026994	20621040	16432167	928562	725566	201180	3216	3216	3216	491	491
SRR1026996	66391665	61258459	1710075	1504034	202767	13226	13226	13226	0	0
SRR1027000	61562039	56165574	866884	726053	135477	14996	14996	14996	0	0
SRR1027002	111668325	88261585	2993078	1705567	1269307	31917	31917	31862	5203	5161
SRR1027004	41536985	32342480	1172118	585882	573353	9335	9335	9335	3800	3785
SRR1027006	34201785	29907602	603428	428948	172537	5107	5107	5107	647	637
SRR1027008	23355773	20910875	455055	299237	153035	4774	4774	4774	0	0
SRR1027010	31435346	29072099	480160	310412	167037	4882	4882	4882	126	126
Mean	3.88309e+07	3.33395e+07	1.06835e+06	763114	300123	8129.52	8129.5	8112.07	966.796	546.815

### Sheet: UK_Reads_75BP
Supplementary Table 4. Read depth of each individual in the UK dataset (75BP) after each filtering step.
Sample	Raw Reads	Trimmed Reads	Unmapped Reads	No Human Contaminant Reads	No Repeats	CCMetagen Classififcation	No Singletons	No Viridiplantae	No Chordata	No Metazoa
SRR6369883	24082630	23609980	1289343	1037662	250966	7350	7350	7350	2874	2874
SRR6369884	22870206	21877768	1723118	1185146	537241	4493	4493	4493	582	582
SRR6369897	33617873	33079555	1659498	1297687	360886	5793	5793	5793	1525	1525
SRR6369900	22570715	18952639	2102038	1806040	294895	8817	8817	8800	1558	1558
SRR6369902	35209759	33937062	2219411	1851497	366328	7869	7869	7869	1777	1777
SRR6369904	65602772	64777116	13502803	13210359	287782	27730	27730	27666	23068	19419
SRR6369918	20869516	20182942	1887768	1601710	284737	10884	10884	10884	1546	1546
SRR6369920	13566265	13167486	976131	853126	122194	6954	6954	6954	1668	1668
SRR6369927	41259315	40525273	2915490	2193114	721042	16114	16114	16114	4717	4717
SRR6369928	43885675	41292118	5254254	4858061	394753	29189	29189	29189	4510	4510
SRR6369930	48125104	45370854	3636414	2983286	649529	27033	27033	27033	9471	9471
SRR6369931	74574258	71203259	3229954	2428245	798499	33711	33711	33711	13116	13116
Mean	37186174	35664671	3.36635e+06	2.94216e+06	422404	15494.8	15494.8	15488	5534.33	5230.25
