## Supplementary File 2 - Diff Abundance (Supplementary Tables 5-8) for "The whole blood microbiome of Indonesians reveals translocated and pathogenic microbiota"

### Sheet: Mali_vs_Indo
Supplementary Table 5. Differential abundance analysis results (Welch's t-test BH-adjusted p = 0.05) at the phylum level between Malian and Indonesian datasets.
Superkingdom	Kingdom	Phylum	diff.btw	diff.win	effect	overlap	we.ep	we.eBH	wi.ep	wi.eBH
Bacteria	unk_k	Bdellovibrionota	-0.348958	4.3587	-0.0649738	0.465909	0.614272	0.897588	0.625193	0.91262
Eukaryota	Fungi	unk_p	-0.376571	4.50839	-0.0670762	0.464489	0.596109	0.888611	0.645165	0.92176
Eukaryota	unk_k	Apicomplexa	-1.29172	10.1036	-0.136931	0.412349	0.307509	0.864086	0.373743	0.834678
Viruses	Orthornavirae	Kitrinoviricota	-4.48037	9.35885	-0.513422	0.28247	0.0112742	0.140984	0.0247563	0.21801
Bacteria	unk_k	Actinomycetota	4.78869	8.00366	0.598392	0.277502	0.00229466	0.0298473	0.011429	0.115057
Bacteria	unk_k	Bacillota	0.780937	4.95798	0.139515	0.415483	0.280873	0.679377	0.366644	0.784424
Bacteria	unk_k	Bacteroidota	-0.0444544	4.50227	-0.00840783	0.496806	0.739924	0.936849	0.753624	0.951595
Bacteria	unk_k	Pseudomonadota	-0.238347	5.92502	-0.0346726	0.484031	0.67871	0.959258	0.687847	0.927907
Eukaryota	Fungi	Ascomycota	-0.0351794	5.38413	-0.00659469	0.494677	0.76247	0.97967	0.757608	0.955187
Eukaryota	unk_k	Bacillariophyta	-0.0474073	4.42382	-0.00927566	0.494677	0.729622	0.9362	0.766663	0.950665
Eukaryota	unk_k	Ciliophora	0.254773	4.6878	0.034308	0.476562	0.521488	0.850543	0.668394	0.924577
Viruses	Pararnavirae	Artverviricota	0.877123	5.34085	0.147086	0.419446	0.172973	0.536571	0.357837	0.751451
Viruses	Shotokuvirae	Cossaviricota	-0.00525398	4.23258	-0.00106461	0.498935	0.695122	0.91762	0.692284	0.920868
Viruses	unk_k	unk_p	0.247359	4.41454	0.0561106	0.477644	0.660205	0.909655	0.661217	0.91891
Eukaryota	Fungi	Basidiomycota	-0.881674	5.89725	-0.135341	0.424006	0.429586	0.861148	0.441658	0.845639

### Sheet: UK_vs_Indo
Supplementary Table 6. Differential abundance analysis results (Welch's t-test BH-adjusted p = 0.05) at the phylum level between UK and Indonesian datasets.
Superkingdom	Kingdom	Phylum	diff.btw	diff.win	effect	overlap	we.ep	we.eBH	wi.ep	wi.eBH
Bacteria	unk_k	Pseudomonadota	12.3691	4.23254	2.80272	0.00261087	2.45145e-11	3.43203e-10	7.80746e-09	1.09304e-07
Viruses	Orthornavirae	Kitrinoviricota	-7.07642	8.29404	-0.772717	0.209363	0.00219561	0.0216509	0.0156957	0.108952
Eukaryota	unk_k	Apicomplexa	-2.80597	7.73832	-0.419751	0.288687	0.0238037	0.131643	0.107585	0.363347
Bacteria	unk_k	Actinomycetota	2.40476	5.82811	0.396023	0.351105	0.207799	0.638148	0.174621	0.596589
Bacteria	unk_k	unk_p	1.82517	5.55151	0.280418	0.36801	0.241458	0.678702	0.287403	0.684567
Bacteria	unk_k	Bdellovibrionota	-1.04664	4.69536	-0.191719	0.397919	0.39703	0.750064	0.432033	0.765041
Bacteria	unk_k	Bacteroidota	-0.520315	4.0711	-0.130381	0.43099	0.633006	0.884929	0.591297	0.857788
Eukaryota	unk_k	unk_p	-0.284139	4.38961	-0.073798	0.462939	0.650934	0.896763	0.630277	0.885637
Eukaryota	Fungi	unk_p	-0.332108	4.50008	-0.0679508	0.453836	0.613787	0.874472	0.630548	0.889016
Eukaryota	Fungi	Ascomycota	-0.56141	4.81459	-0.0866095	0.447334	0.645589	0.901042	0.663779	0.894304
Bacteria	unk_k	Cyanobacteriota	-0.402924	4.36365	-0.0813098	0.456437	0.692338	0.906322	0.678132	0.908093
Eukaryota	unk_k	Oomycota	-0.143018	4.10928	-0.0332701	0.479167	0.755073	0.922611	0.734997	0.919685
Bacteria	unk_k	Bacillota	-0.0161799	4.19011	-0.00533068	0.496094	0.731562	0.927189	0.749945	0.931082
Eukaryota	Fungi	Basidiomycota	-0.370529	6.37671	-0.048597	0.477243	0.792889	0.987251	0.695483	0.939305

### Sheet: Mali_vs_Korowai
Supplementary Table 7. Differential abundance analysis results (Welch's t-test BH-adjusted p = 0.05) at the phylum level between Malian and Korowai datasets.
Superkingdom	Kingdom	Phylum	diff.btw	diff.win	effect	overlap	we.ep	we.eBH	wi.ep	wi.eBH
Eukaryota	unk_k	Apicomplexa	-3.53259	10.4839	-0.436469	0.273438	0.0895341	0.449503	0.0904043	0.429253
Viruses	Orthornavirae	Kitrinoviricota	-6.79845	8.31295	-0.679712	0.24375	0.0314407	0.248854	0.0307509	0.223081
Bacteria	unk_k	Actinomycetota	5.58895	7.17057	0.708985	0.25741	0.00226458	0.02815	0.0311297	0.24137
Bacteria	unk_k	Bacillota	1.10558	5.00282	0.194099	0.398438	0.363164	0.721681	0.43176	0.783856
Bacteria	unk_k	Bacteroidota	-0.0646581	4.42894	-0.0146717	0.49375	0.73453	0.931671	0.749159	0.937375
Bacteria	unk_k	Pseudomonadota	0.0967347	5.49034	0.0147554	0.49375	0.771357	0.95219	0.742872	0.947905
Eukaryota	Fungi	Ascomycota	0.315263	4.96903	0.0587524	0.464062	0.539355	0.859923	0.65254	0.910563
Eukaryota	unk_k	Bacillariophyta	-0.0512961	4.5665	-0.00637461	0.4961	0.753591	0.934968	0.746074	0.947941
Eukaryota	unk_k	Ciliophora	0.547284	5.02008	0.0978788	0.448437	0.53604	0.841807	0.597468	0.88259
Viruses	Pararnavirae	Artverviricota	1.06885	5.46248	0.172975	0.405616	0.26853	0.62673	0.441713	0.77473
Viruses	Shotokuvirae	Cossaviricota	0.281741	4.53574	0.0462305	0.471139	0.747409	0.937857	0.722675	0.939655
Viruses	unk_k	unk_p	0.37644	4.39588	0.0718056	0.459375	0.644859	0.906119	0.623336	0.884782
Eukaryota	Fungi	Basidiomycota	-0.364396	5.39166	-0.0526322	0.468019	0.674021	0.921244	0.666326	0.928874

### Sheet: UK_vs_Korowai
Supplementary Table 8. Differential abundance analysis results (Welch's t-test BH-adjusted p = 0.05) at the phylum level between Malian and UK datasets.
Superkingdom	Kingdom	Phylum	diff.btw	diff.win	effect	overlap	we.ep	we.eBH	wi.ep	wi.eBH
Eukaryota	Fungi	unk_p	-0.264038	4.36919	-0.0583279	0.470313	0.712032	0.899424	0.702167	0.900619
Eukaryota	unk_k	Apicomplexa	-9.64435	9.26708	-0.909142	0.196875	0.0159217	0.0943811	0.0410163	0.191224
Viruses	Orthornavirae	Kitrinoviricota	-8.28451	7.44598	-1.0239	0.149766	0.0073835	0.0523123	0.0137979	0.102974
Bacteria	unk_k	Actinomycetota	3.12375	5.24167	0.519399	0.275	0.153261	0.450526	0.146036	0.477718
Bacteria	unk_k	Bacillota	-0.324062	3.9823	-0.0674079	0.464063	0.69698	0.892527	0.707276	0.915295
Bacteria	unk_k	Bacteroidota	-0.568321	4.16766	-0.121194	0.4375	0.636887	0.86825	0.630657	0.887385
Bacteria	unk_k	Pseudomonadota	12.2273	3.72062	3.21983	0.000109648	2.0288e-06	2.63744e-05	3.8661e-07	5.02593e-06
Eukaryota	Fungi	Ascomycota	-0.0550682	4.45094	-0.00912194	0.495313	0.719849	0.933832	0.746918	0.942432
Bacteria	unk_k	Cyanobacteriota	-0.339136	4.20665	-0.0749696	0.464063	0.641696	0.878088	0.667922	0.883705
Bacteria	unk_k	unk_p	1.85741	5.39713	0.349297	0.351563	0.250931	0.628069	0.322964	0.688665
Eukaryota	Fungi	Basidiomycota	0.0753503	5.87085	0.00899229	0.49454	0.738698	0.971479	0.762237	0.970683
Eukaryota	unk_k	Oomycota	-0.390109	4.15292	-0.0892764	0.45625	0.661338	0.878654	0.666069	0.886044
Eukaryota	unk_k	unk_p	-0.155301	4.35336	-0.0324012	0.484375	0.699326	0.911681	0.735957	0.926528
